# Pantothenate biosynthesis is critical for chronic infection by the neurotropic parasite *Toxoplasma gondii*

**DOI:** 10.1101/2021.10.04.462976

**Authors:** Matteo Lunghi, Joachim Kloehn, Aarti Krishnan, Emmanuel Varesio, Oscar Vadas, Dominique Soldati-Favre

## Abstract

Coenzyme A (CoA) is an essential molecule acting in metabolism, post-translational modification, and regulation of gene expression. While all organisms synthesize CoA, many, including humans, are unable to produce its precursor, pantothenate. Intriguingly, like most plants, fungi and bacteria, parasites of the coccidian subgroup of Apicomplexa, including the human and animal pathogen *Toxoplasma gondii*, possess all the enzymes required for *de novo* synthesis of pantothenate. Here, the importance of CoA and pantothenate biosynthesis for the acute and chronic stages of *T. gondii* infection was dissected through genetic, biochemical and metabolomic approaches, revealing that CoA synthesis is essential for *T. gondii* tachyzoites, due to the parasite’s inability to salvage CoA or intermediates of the pathway. In contrast, *de novo* pantothenate synthesis was only partially active in *T. gondii* tachyzoites, making the parasite reliant on Pan uptake. However, Pan synthesis proved to be crucial for the establishment of chronic infection, offering a promising target for intervention against the persistent stage of *T. gondii*.
