## Supplementary Table 1 for "Pantothenate biosynthesis is critical for chronic infection by the neurotropic parasite *Toxoplasma gondii*"

### Sheet: Conservation
				Transcriptomics (RNA Seq) FC vs. tachyzoites				Coccidians								Haemosporida			Cryptosporidium			Piroplasmida		Gregarina	Chromerida		Perkinsozoa
Pathway	Gene Name	EC number	Fitness score	Bradyzoites	Merozoites	Gametes	Oocyts	T. gondii	N. caninum	E. tenella	H. hammondii	S. neurona	B. beisnoiti	C. cayetanensis	C. suis	P. falciparum	P. vivax	P. berghei	C. muris	C. parvum	C. hominis	B. bovis	T. annulata	G. niphandrodes	C. velia	V. brassicaformis	P. marinus
BCAA degradation	Branched-chain-amino-acid aminotransferase	2.6.1.42	1.04118	1.2126	-1.2	-3.6	-1.7	TGME49_297850	NCLIV_006760		HHA_297850	SN3_00500475	BESB_063580	cyc_08967, cyc_04482, LOC34624521	CSUI_002701	not found	not found	not found	not found	not found	not found	not found	not found	GNI_117410	Cvel_28953 Cvel_12207, Cvel_3924, Cvel_7798	Vbra_14568, Vbra_5584, Vbra_17217	not found
Pan biosynthesis	3-methyl-2-oxobutanoate hydroxymethyltransferase KPHMT	2.1.2.11	0.0942632	-0.194699	-1.9	-3.4	-1.8	TGME49_257050	NCLIV_029910	ETH_00001820	HHA_258050	SN3_00103570	BESB_077400	cyc_06419	CSUI_009636	not found	not found	not found	not found	not found	not found	not found	not found	not found	Cvel_2832 (KPHMT); Cvel_3471 (trifunctional); Cvel_28537 (KPR)	Vbra_12688 (KPR); Vbra_16581 (trifunctional); Vbra_19192 (KPR)	Pmar_PMAR019327 (bifunctional KPHMT-KPR); Pmar_PMAR015934 (KPHMT); Pmar_PMAR020222 (PBAL); Pmar_PMAR002858 (PBAL)
	2-dehydropantoate 2-reductase KPR	1.1.1.169														not found	not found	not found	not found	not found	not found	not found	not found
	Pantoate-beta-alanine ligase PBAL	6.3.2.1	0.719773	-1.70304	-2	-2.6	-1.8	TGME49_265870	NCLIV_039640	ETH_00031750	HHA_265870	SN3_00101300	BESB_048920	cyc_04175	CSUI_006566	not found	not found	not found	not found	not found	not found	not found	not found	not found
CoA biosynthesis	Pantothenate kinase PanK1	2.7.1.33	-3.97953	0.328547	-1.5	-1.6	-1.8	TGME49_307770	NCLIV_060530	ETH_00016125	HHA_307770	SN3_02600070	BESB_040640	cyc_02728;LOC34619541	CSUI_002492	PF3D7_1420600	PVX_085450	PBANKA_1022600	CMU_015140	cgd7_4950	Chro.70552	BBOV_II001350	TA08490	GNI_031960	Cvel_1225	Vbra_5797	Pmar_PMAR007942
	Pantothenate kinase PanK2	2.7.1.33	-6.07321	-0.788563	-1.8	-1.8	-1.8	TGME49_235478	NCLIV_049910	not found	HHA_235478	SN3_01800110	BESB_054080	not found	CSUI_007697	PF3D7_1437400	PVX_084675	PBANKA_0611400	CMU_024180	cgd8_270	Chro.80038	BBOV_IV008390	TA06480	GNI_016910	Cvel_6354	Vbra_20662; Vbra_13970;	Pmar_PMAR008648
	Phosphopantothenate-cysteine ligase PPCS	6.3.2.5	-4.37339	0.403242	-1.6	-1.4	-1.8	TGME49_318600	NCLIV_010940	ETH_00015750	HHA_318600	SN3_01700265	BESB_044700	cyc_05979	CSUI_000705	PF3D7_1102400; PF3D7_0412300	PVX_000630	PBANKA_0613600	CMU_017240	cgd4_2250	Chro.40256	BBOV_III006270	TA12810	GNI_119100	Cvel_23921	Vbra_14258	Pmar_PMAR006556; Pmar_PMAR022373
	Phosphopantothenoylcysteine decarboxylase PPCDC	4.1.1.36	-4.92632	-0.58086	-1.4	-1.1	-1.8	TGME49_242880	NCLIV_017870	ETH_00039635	HHA_242880	SN3_02100335	BESB_046420	cyc_04180	CSUI_008231	PF3D7_0816100	PVX_089600	PBANKA_0714700	CMU_042560	cgd3_870	Chro.30116	BBOV_II006900	TA14440	GNI_018880	Cvel_12229	Vbra_21002	Pmar_PMAR022959
	Pantetheine-phosphate adenylyltransferase PPAT	2.7.7.3	-4.75611	-1.64974	-1.7	-1.7	-1.8	TGME49_230990	NCLIV_031360	ETH_00017135	HHA_230990	not found	BESB_010280	LOC34620975	CSUI_002587	PF3D7_0704700	PVX_087780	PBANKA_0802400	CMU_023500	cgd7_3480	Chro.70387; Chro.70388	BBOV_III002660	TA08885	GNI_132320	Cvel_23027	Vbra_21301	Pmar_PMAR004830
	Dephospho-CoA kinase DPCK	2.7.1.24	#N/A	#N/A	#N/A	#N/A	#N/A	"TGME49_315260"	chromosome XI. | 4268126 to 4268986	EAH_00020510	found in genome	found in genome	not found	LOC113146523		PF3D7_1443700	PVX_118305	PBANKA_1307600	CMU_002250	cgd2_380	Chro.20045	BBOV_IV009580	TP01_0811	GNI_040830	Cvel_6584	Vbra_9246; Vbra_4028	Pmar_PMAR028004; Pmar_PMAR002045; Pmar_PMAR021081; Pmar_PMAR000449
