## Supplementary Table 3 for "Pantothenate biosynthesis is critical for chronic infection by the neurotropic parasite *Toxoplasma gondii*"

### Sheet: Sheet1
construct	number	sequence	description
PanK1-mAID-HA	9157	GTCTCGAATGGACTCGAATGAGTTTTAGAGCTAGAAATAGC	gRNA cloning
	9158	GACGAATGCCCCGTGGAAAAATCCCGCTGCGCTAGCAAGGGCTCGGG	PCR homology template
	9159	ATGGATACAATGCGGCTAAAGACAACGGCCTGGAGCTCCACCGCGG	PCR homology template
	9160	GGCGCTTGGAGCTCTGG	5' integration forward
	9161	ACGCATTTGCCTCGATCC	3' integration reverse
PanK1-Ty	9266	GACGAATGCCCCGTGGAAAAATCCCGCTGCCGCCCCGCGCGCGATGCA	PCR homology template
	9267	ATGGATACAATGCGGCTAAAGACAACGGCCGCTGGAGCTCCACCGCGG	PCR homology template
PanK2-mAID-HA	9162	GAGGTGGAAAGGCGTGCAGCGGTTTTAGAGCTAGAAATAGC	gRNA cloning
	9163	CACGTTCTTCCTGCCAGAGAAGAGAGCGAGGCTAGCAAGGGCTCGGG	PCR homology template
	9164	TCTGTGTCTCTCGAGAGCACTCCGGGCTCCTGGAGCTCCACCGCGG	PCR homology template
	9165	CACTCCTCGCCGTACGC	5' integration forward
	9263	CTCTGTGTCGACGTACTGCC	3' integration reverse
PanK2-Ty	9268	CACGTTCTTCCTGCCAGAGAAGAGAGCGAGCGCCCCGCGCGCGATGCA	PCR homology template
	9269	TCTGTGTCTCTCGAGAGCACTCCGGGCTCCGCTGGAGCTCCACCGCGG	PCR homology template
PPCDC-mAID-HA	7897	GACAAGTAGGCAAGAGCAGTGGTTTTAGAGCTAGAAATAGC	gRNA cloning
	7798	TCTGCGTGCTCTATGCAGACACAAAGGTTCGCTAGCAAGGGCTCGGG	PCR homology template
	7799	ACATTGAAGACCTGTGATGGAAGAGAAGAGGAATTGGAGCTCCACCGC	PCR homology template
	6255	GAAAGAGATGCGAGTACAGAGAG	5' integration forward
	7726	AACCTCGGGGCATTCCTTG	3' integration reverse
PPCDC-Ty	6253	GGCGGTACCGCCTCTGCGACAATTTAGTG	FW cloning 3' PPCDC
	6254	GGCATGCATAGAACCTTTGTGTCTGCATAG	RV cloning 3' PPCDC
DPCK-iKD	7960	GTCTTCCGACAGTTTCCTAAAGTTTTAGAGCTAGAAATAGC	gRNA cloning
	8247	GCAAGAGTTCATTGCTGCCCAAAAAGCCGACATGTTTGCGGATCCGGGG	PCR homology template
	8256	CCAAAGGAATAACACTACGGCGGTGATCGCCATTTTGATATCCCTAGGAATTCACTCG	PCR homology template
	8249	GGACAACGAACGGGGCAAG	5' integration forward
	8250	AGCCATCCAAAGCAGAAGCC	3' integration reverse
DPCK-SMmyc	8251	GCTACGGTTGGTGCCGTTGTGTTTTAGAGCTAGAAATAGC	gRNA cloning
	9153	CAGGGCATTGCGTACTTTAGGGGGCGTATAATGGAGCAAAAACTGATATCG	PCR homology template
	9154	CCCGCCGATTGTCACCGAGAGGATTAACCAGGGCGAATTGGAGCTCC	PCR homology template
cDPCK	9046	CTTGAATTCCAGAAAAATGGCGATCACCGCCG	Fw cDNA cloning
	9047	TTCGATATCTATACGCCCCCTAAAGTACGC	Rv cDNA cloning
PBAL-Ty	7793	AATGGGCCCCCGCCTCTCTTCAACACGC	Fw cloning 3' PBAL
	7794	AACCCTGCAGGCAGCCTCAGGTCCGTCAC	Rv cloning 3' PBAL
PBAL-ko	7228	GTAAATGGGGATGTCAAGTTGACCAACATTCGCTAAATCTGGTTTTAGAGCTAGAAATAGC	2gRNA cloning
	7229	GCTATTTCTAGCTCTAAAACAACGAAGCGCAGGGTTGCTAAACTTGACATCCCCATTTAC	2gRNA cloning
	7230	ATCGAGCGCGACTCCCCCGAGCTTGGGTGTTTGCATTCAAACCCGCCCGC	PCR homology template
	7231	ACTTTCTCGTACCGCACTGCAGAGCTGACTGGCGGCCGCTCTAGAAC	PCR homology template
	7232	CAGGTGCAAAGGCTAGGAC	5' integration forward
	7233	TCTCTACACACCGGAGCTTC	3' integration reverse
	7628	CGAGCTCCACAGAAAACTGC	5' integration reverse
KPHMT-KPR-SM-Myc	9200	GTGATTGTCGCCACTCAAACGTTTTAGAGCTAGAAATAGC	gRNA cloning
	9381	ATGAATCTCGTCAAGTTCATCACCGAGCGAATGGAGCAAAAACTGATATCG	KOD homology template
	9382	TGGGCAGGATGAAGAGCTACGAGGACATGCGGGCGAATTGGAGCTCC	KOD homology template
KPHMT-KPR-ko	9374	GTAAATGGGGATGTCAAGTTGTGTTGGCTGCTGGGGCACAGGTTTTAGAGCTAGAAATAGC	2gRNA cloning
	9375	GCTATTTCTAGCTCTAAAACGTTTGAGTGGCGACAATCACAACTTGACATCCCCATTTAC	2gRNA cloning
	9376	TTTGAATGACACAGTAGTCCTTGCTCTGTAGCGGAAGATCCGATCTTGC	KOD homology template
	9377	GCACACTGACACTGCGCCATTTACGCGGTCGCGGCCGCTCTAGAACTAG	KOD homology template
	9378	CTATGCCTTGCTGTCAGCG	5' integration forward
	9379	TGGGGAACACACAGTAGCG	3' integration reverse
	9380	AAGCGTGGCCAACAAGG	5' integration reverse
cTgPBAL-myc	10121	CTTGAATTCCCTTTTTCGACAAAATGGACACCTCAGATTTAGCG	cDNA cloning TgPBAL
	9156	TTCGATATCCAGCCTCAGGTCCGTCAC	cDNA cloning TgPBAL
cEcPBAL-myc	10126	CTTGAATTCCCTTTTTCGACAAAATGTTAATTATCGAAACCCTGCCGC	cDNA cloning EcPBAL
	10127	TTCGATATCCGCCAGCTCGACCATTTTG	cDNA cloning EcPBAL
	8414	CTTCAGCACACCACCCGTTCAG	3' integration uprt
	9318	GAAGAACGACGCTGCAAAC	uprt locus fw
	9319	TTGCCATGTCAAGTTCCTACC	uprt locus rv
PBAL-cd	10166	CCACCAATGCATGCGCAGCGACCTCGCCG	clone full catalytic domain PBAL in pStrep
	10167	CGTGGTACCTTAGGACCCTGTCCCTGGC	clone full catalytic domain PBAL in pStrep
	9975	TGTACTTCCAATCCAATGCATGCGACACCTCAGATTTAGCGAATGTTG	clone full length PBAL in pStrep
	9976	ACGCGTGGTACCGGCCGGCCTTAAAGCCTCAGGTCCGTCAC	clone full length PBAL in pStrep
universal primers	5370	GCCGTAGTCTTCAATGGGTTTGG	HXGPRT reverse
	1629	CAGTGACACCGCGGTGGAGG	HXGPRT forward
	7081	GGGTCGAGCCCGAGCCCT	mAID reverse
	4609	CGACAACACCTTCTACAACGCTG	HXGPRT fw
	3596	GGCCTTCGATACCGACTTCATTGAG	tet reverse
	1935	cgctgcaccacttcattatttcttctgg	sag1 3' forward
	2074	CCGTAGTCTTCAATGGGTTTGGACGC	HXGPRT reverse
	2018	CTTGGGGGTCATCGCGACGACCAGAC	DHFR rv
	2017	GTCACTTGTTGTGCCAGTTCTAC	DHFR fw
	9318	GAAGAACGACGCTGCAAAC	uprt locus
	9319	TTGCCATGTCAAGTTCCTACC	uprt locus
	3979	ACACAAGGTGATTGTGTAACACCG	tubulin promoter rv
