## Supplementary Table 4 for "Pantothenate biosynthesis is critical for chronic infection by the neurotropic parasite *Toxoplasma gondii*"

### Sheet: RH
		number of mice
Experiment	strain	start	endpoint	% survival
1	RH parental	5	0	0
	RH pbal-ko	5	0	0
2	RH parental	5	0	0
	RH kphmt-kpr-ko	5	0	0

### Sheet: ME49
		number of mice
Experiment	strain	start	endpoint	% survival	mean cyst count	median cyst count	min/max	values
1	ME49 parental	7	4	57.1429	1972.5	1665	900/2660	3660	900	1200	2130
	ME49 pbal-ko	3	3	100	111	100	0/233	100	0	233
2	ME49 parental	7	5	71.4286	2639.8	1233	466/7600	1233	466	3000	7600	900
	ME49 pbal-ko	8	8	100	183	183	66/333	200	200	133	66	333	66	300	166
3	ME49 parental	6	5	83.3333	7406.67	6366.67	766/13700	13666.7	766.667	2533.33	6366.67	13700
	ME49 kphmt-kpr-ko	6	6	100	1016.67	100	33/5300	133.333	500	33.3333	66.6667	66.6667	5300
4	ME49 parental	13	5	38.4615	1744.44	1800	1333/2100	1333.33	1800	2100
	Me49 pbal-ko	6	6	100	283.333	216.667	33/666	66.6667	666.667	33.3333	366.667
	ME49 kphmt-kpr-ko	6	5	83.3333	244.444	266.667	100/366	100	366.667	266.667
5	ME49 parental	8	5	62.5	1979.17	1850	1333/2933	1800	2866.67	1900	2933.33	1533.33	1333.33	1333.33	2133.33
	ME49 pbal-ko::pbal-myc	8	7	87.5	652.381	633.333	300/1033	800	566.667	1033.33	300	400	633.333	833.333
	ME49 pbal-ko::PS-myc	8	7	87.5	642.857	666.667	433/866	866.667	800	500	666.667	433.333	433.333	800
	total infected mice	start	endpoint	counted brains
	ME49 parental	41	24	25 (22 from endpoint, 3 from pre-endpoint sacrifice)
	ME49-pbal-ko	17	17	15
	ME49 kphmt-kpr-ko	12	11	9
	ME49 pbal-ko::pbal-myc	8	7	7
	ME49 pbal-ko::PS-myc	8	7	7
			wt	p	panC	pbal
			1333.33	100	866.667	800
			1800	1	800	566.667
			2100	233	500	1033.33
			1800	66.6667	666.667	300
			2866.67	666.667	433.333	400
			1900	33.3333	433.333	633.333
			2933.33	366.667	800	833.333
			1533.33
			1333.33
			1333.33
			2133.33
			1800
			2866.67
			1900
